# Synthetic hybrids of six yeast species

**DOI:** 10.1101/597633

**Authors:** David Peris, William G. Alexander, Kaitlin J. Fisher, Ryan V. Moriarty, Mira G. Basuino, Emily J. Ubbelohde, Russell L. Wrobel, Chris Todd Hittinger

**Author notes:** Correspondence to (CTH), (DP).

## Abstract

Allopolyploidy generates diversity by increasing the number of copies and sources of chromosomes. Many of the best-known evolutionary radiations, crops, and industrial organisms are ancient or recent allopolyploids. Allopolyploidy promotes differentiation and facilitates adaptation to new environments, but the tools to test its limits are lacking. Here we develop an iterative method to combine the genomes of multiple budding yeast species, generating *Saccharomyces* allopolyploids of an unprecedented scale. Chromosomal instability and cell size increased dramatically as additional copies of the genome were added, but we were able to construct synthetic hybrids of up to six species. The six-species hybrids initially grew slowly, but they rapidly adapted when selection to a novel environment was applied, even as they retained traits from multiple species. These new synthetic yeast hybrids have potential applications for the study of polyploidy, genome stability, chromosome segregation, cancer, and bioenergy.

**One sentence summary:** We constructed six-species synthetic hybrids and showed that they were chromosomally unstable but able to adapt rapidly.
