## Supplementary Table 1 for "Synthetic hybrids of six yeast species"

### Sheet: Information
Supplementary table 1. Wild, engineered, and synthetic hybrid strains information. Genotypic information of selected Saccharomyces species for generating synthetic hybrids.
Strain	Synonym 1	Synonym 2	Synonym 3	Descended from	Parent A	Parent B	Species	Population	Genotype	Heterozigosity (%)	Comment	Publication
GLBRCY73	yHDPN35			GLBRCY22			Saccharomyces cerevisiae	Engineered	MATa/MATα; hoΔ::XYL123-kanMX; ρ+Scer (C2_H13)	0.4532	Evolved in YPX, aerobically	Sato et al. 2014
GLBRCY101		yHDPN47		GLBRCY73			Saccharomyces cerevisiae		MATa hoΔ::XYL123-kanMX; ρ+Scer (C2_H13)		Dissected from GLBRCY73	Peris et al 2016
yHWA85				GLBRCY101			Saccharomyces cerevisiae		MATa hoΔ::XYL123; ρ+Scer (C2_H13)			This study
yHWA415				yHWA85			Saccharomyces cerevisiae		MATa hoΔ::XYL123; ρ+Scer (C2_H13); [pHRW40-kanMX]			This study
yHRW134					yHWA415	yHWA415	Saccharomyces cerevisiae		hoΔ::XYL123/hoΔ::XYL123; ρ+Scer (C2_H13); [pHRW40-kanMX]	0.0005		This study
yHRW135				yHRW134			Saccharomyces cerevisiae		hoΔ::XYL123/hoΔ::XYL123; ρ+Scer (C2_H13)			This study
yHRW116	FM472	CBS432					Saccharomyces paradoxus	EU	MATa/MATα; ρ+Spar (C2_H61)	0.0005		Liti et al 2009
yHRW129				yHRW116			Saccharomyces paradoxus		MATa/MATα; ρ+Spar (C2_H61); [pHRW32-zeoMX]			This study
yHRW119	yHAB8	IFO1815					Saccharomyces mikatae	Asia A	MATa/MATα; ρ+Smik (C2_H74)	0.0213		Peris et al 2016
yHRW123				yHRW119			Saccharomyces mikatae		MATa/MATα; ρ+Smik (C2_H74); [pHRW32-zeoMX]			This study
yHRW118	FM1009	ZP591					Saccharomyces kudriavzevii	EU	MATa/MATα; ρ+Skud (C2_H90)	0.0259		Scannell et al 2011
yHRW126				yHRW118			Saccharomyces kudriavzevii		MATa/MATα; ρ+Skud (C2_H90); [pHMK34-hygMX]			This study
yHRW131				yHRW118			Saccharomyces kudriavzevii		MATa/MATα; ρ+Skud (C2_H90); [pHCT2-natMX]			This study
yHRW111	FM1198	CBS10644					Saccharomyces arboricola	Asia A	MATa/MATα; ρ+Sarb (C2_H76)	0.0143		Liti et al 2013
yHRW112				yHRW111			Saccharomyces arboricola		MATa/MATα; ρ+Sarb (C2_H76); [pHMK34-hygMX]			This study
yHRW110	yHDO562	FM1132	CBS7001				Saccharomyces uvarum	HOL-EU	MATa/MATα; ρ+Suva (C2_H77)	0.0377		Scannell et al 2011
yHRW114				yHRW110			Saccharomyces uvarum		MATa/MATα; ρ+Suva (C2_H77); [pHMK34-hygMX]			This study
yHRW121				yHRW110			Saccharomyces uvarum		MATa/MATα; ρ+Suva (C2_H77); [pHCT2-natMX]			This study
yHRWh4					yHRW123	yHRW131	94% S. mikatae x 95% S. kudriavzevii		ρ+Skud; [pHRW32-zeoMX][pHCT2-natMX]			This study
yHRWh7					yHRW112	yHRW129	92% S. arboricola x 90% S. paradoxus		ρ+Sarb; [pHRW32-zeoMX][pHMK34-hygMX]			This study
yHRWh8					yHRW112	yHRW129	93% S. arboricola x 91% S. paradoxus		ρ+Spar; [pHRW32-zeoMX][pHMK34-hygMX]			This study
yHRWh10					yHRW134	yHRW114	90% S. cerevisiae x 93% S. uvarum		ρ+Suva/Inc-Scer; [pHRW40-kanMX][pHMK34-hygMX]			This study
yHRWh13					yHRW123	yHRW121	95% S. mikatae x 92% S. uvarum		ρ+Suva; [pHRW32-zeoMX][pHCT2-natMX]			This study
yHRWh18					yHRW126	yHRW129	95% S. kudriavzevii x 91% S. paradoxus		ρ+Spar; [pHRW32-zeoMX][pHMK34-hygMX]			This study
yHRWh19					yHRW134	yHRW112	89% S. cerevisiae x 93% S arboricola		ρ+Scer; [pHRW40-kanMX][pHMK34-hygMX]			This study
yHRWh22					yHRWh19	yHRWh13	79% S. cerevisiae x 56% S. arboricola x 24% S. mikatae x 25% S. uvarum		ρ+Scer; [pHRW40-kanMX][pHCT2-natMX]			This study
yHRWh24					yHRWh10	yHRWh4	43% S. cerevisiae x 94% S. kudriavzevii x 93% S. mikatae x 49% S. uvarum		ρ+Inc-Suva; [pHRW40-kanMX][pHCT2-natMX]			This study
yHRWh36					yHRWh24	yHRWh7	24% S. cerevisiae x 92% S. kudriavzevii x 85% S. mikatae x 50% S. uvarum x 90% S. arboricola x 82% S. paradoxus		ρ+Inc-Sarb/Inc-Suva; [pHRW40-kanMX][pHMK34-hygMX]			This study
yHRWh39					yHRWh22	yHRWh18	86% S. cerevisiae x 13% S. kudriavzevii x 61% S. mikatae x 78% S. uvarum x 76% S. arboricola x 34% S. paradoxus		ρ+Scer; [pHRW32-zeoMX][pHCT2-natMX]			This study
yHRWh42					yHRW134	yHRWh8	87% S. cerevisiae x 93% S. arboricola x 83% S. paradoxus		ρ+Scer; [pHRW32-zeoMX][pHRW40-kanMX]			This study
yHRWh51					yHRW114	yHRWh4	76% S. uvarum x 83% S. mikatae x 86% S. kudriavzevii		ρ+Suva; [pHCT2-natMX][pHMK34-hygMX]			This study
yHRWh56					yHRWh42	yHRWh51	87% S. cerevisiae x 49% S. kudriavzevii x 62% S. mikatae x 30% S. uvarum x 82% S. arboricola x 82% S. paradoxus		ρ+Scer; [pHRW40-kanMX][pHCT2-natMX]			This study
yHRWh82				yHRWh39			87% S. cerevisiae x 14% S. kudriavzevii x 55% S. mikatae x 66% S. uvarum x 62% S. arboricola x 30% S. paradoxus		ρ+Scer		Evolved in YPD, aerobically for 80 generations	This study
yHRWh83				yHRWh39			86% S. cerevisiae x 14% S. kudriavzevii x 62% S. mikatae x 59% S. uvarum x 71% S. arboricola x 29% S. paradoxus		ρ+Scer		Evolved in YPD, aerobically for 80 generations	This study
yHRWh84				yHRWh39			86% S. cerevisiae x 13% S. kudriavzevii x 61% S. mikatae x 65% S. uvarum x 71% S. arboricola x 20% S. paradoxus		ρ+Scer		Evolved in YPD, aerobically for 80 generations	This study
yHRWh88				yHRWh39			87% S. cerevisiae x 14% S. kudriavzevii x 56% S. mikatae x 79% S. uvarum x 55% S. arboricola x 34% S. paradoxus		ρ+Scer		Evolved in YPX, aerobically for 80 generations	This study
yHRWh89				yHRWh39			65% S. cerevisiae x 14% S. kudriavzevii x 47% S. mikatae x 38% S. uvarum x 43% S. arboricola x 15% S. paradoxus		ρ+Scer		Evolved in YPX, aerobically for 80 generations	This study
yHRWh90				yHRWh39			67% S. cerevisiae x 10% S. kudriavzevii x 29% S. mikatae x 42% S. uvarum x 29% S. arboricola x 23% S. paradoxus		ρ+Scer		Evolved in YPX, aerobically for 80 generations	This study
yHRWh85				yHRWh56			75% S. cerevisiae x 37% S. kudriavzevii x 38% S. mikatae x 8% S. uvarum x 66% S. arboricola x 82% S. paradoxus		ρ+Scer		Evolved in YPD, aerobically for 80 generations	This study
yHRWh86				yHRWh56			80% S. cerevisiae x 32% S. kudriavzevii x 49% S. mikatae x 8% S. uvarum x 65% S. arboricola x 82% S. paradoxus		ρ+Scer		Evolved in YPD, aerobically for 80 generations	This study
yHRWh87				yHRWh56			84% S. cerevisiae x 41% S. kudriavzevii x 55% S. mikatae x 27% S. uvarum x 66% S. arboricola x 78% S. paradoxus		ρ+Scer		Evolved in YPD, aerobically for 80 generations	This study
yHRWh91				yHRWh56			87% S. cerevisiae x 37% S. kudriavzevii x 56% S. mikatae x 27% S. uvarum x 61% S. arboricola x 77% S. paradoxus		ρ+Scer		Evolved in YPX, aerobically for 80 generations	This study
yHRWh92				yHRWh56			84% S. cerevisiae x 43% S. kudriavzevii x 36% S. mikatae x 32% S. uvarum x 40% S. arboricola x 59% S. paradoxus		ρ+Scer		Evolved in YPX, aerobically for 80 generations	This study
yHRWh93				yHRWh56			89% S. cerevisiae x 50% S. kudriavzevii x 62% S. mikatae x 29% S. uvarum x 72% S. arboricola x 84% S. paradoxus		ρ+Scer		Evolved in YPX, aerobically for 80 generations	This study
yHRWh94	yHRWh88-2			yHRWh88			77% S. cerevisiae x 10% S. kudriavzevii x 35% S. mikatae x 39% S. uvarum x 43% S. arboricola x 15% S. paradoxus		ρ+Scer		Colony selected in YPX plate from yHRWh88 population	This study
yHRWh95	yHRWh88-3			yHRWh88			78% S. cerevisiae x 14% S. kudriavzevii x 53% S. mikatae x 66% S. uvarum x 71% S. arboricola x 23% S. paradoxus		ρ+Scer		Colony selected in YPX plate from yHRWh88 population	This study
yHRWh96	yHRWh88-4			yHRWh88			86% S. cerevisiae x 7% S. kudriavzevii x 43% S. mikatae x 65% S. uvarum x 63% S. arboricola x 34% S. paradoxus		ρ+Scer		Colony selected in YPX plate from yHRWh88 population	This study
yHRWh97	yHRWh88-5			yHRWh88			87% S. cerevisiae x 7% S. kudriavzevii x 48% S. mikatae x 66% S. uvarum x 63% S. arboricola x 34% S. paradoxus		ρ+Scer		Colony selected in YPX plate from yHRWh88 population	This study
yHRWh98	yHRWh88-6			yHRWh88			78% S. cerevisiae x 14% S. kudriavzevii x 50% S. mikatae x 66% S. uvarum x 71% S. arboricola x 23% S. paradoxus		ρ+Scer		Colony selected in YPX plate from yHRWh88 population	This study
yHRWh99	yHRWh88-7			yHRWh88			77% S. cerevisiae x 13% S. kudriavzevii x 52% S. mikatae x 66% S. uvarum x 71% S. arboricola x 22% S. paradoxus		ρ+Scer		Colony selected in YPX plate from yHRWh88 population	This study
yHDO554	CNT_7	S288C					Saccharomyces cerevisaie		MATa; ρ+Scer
C2_HXXX: Indicates the COX2 haplotype based on (Peris et al 2017 Mol Phyl Evol)
XYL123, abbreviation for the SchXYL1-SchXYL2-SchXYL3 cassette.
Sarb: S. arboricola; Scer: S. cerevisiae; Skud: S. kudriavzevii; Smik: S. mikatae; Spar: S. paradoxus; Suva: S. uvarum
Peris, D., et al., "Mitochondrial introgression suggests extensive ancestral hybridization events among Saccharomyces species," Mol Phylogenet Evol 108, 49-60 (2017).
