## Supplementary Table 2 for "Synthetic hybrids of six yeast species"

### Sheet: Sheet1
Supplementary table 2. Ploidy and genome size estimation
Strain	Species	Number of cells measured (n)	Mean cell area (µm^2) (Figure 3B)	SD cell area (µm^2)	Assembler	Contigs	Unique DNA iWGS (Mb) (Supplementary Fig. 5D)	Unique DNA sppIDer (Mb) (Supplementary Fig. 5D)	sppIDer1 (Ploidy) (Figure 2, Supplementary Fig. 5C)	Genome Size (Mb)2 (Figure 3B,C, Supplementary Fig. 5A,B, 8)	Mean fluorescence (BL1-A) (Supplementary Fig. 5B)	CV (%) fluorescence (BL1-A)	Flow cytometry (Ploidy) (Supplementary Fig. 5A,C)	Translocation	Gain	Loss	Number of aberrations (Figure 2A,6A)
CNT_7	Saccharomyces cerevisiae									12	6139	5.55	1
GLBRCY73	Saccharomyces cerevisiae				MaSuRCA	1275	12.7289
yHRWh112	Parent Saccharomyces arboricola						11.49				12749	8.58	2.07672
yHRWh114	Parent Saccharomyces uvarum						11.5				12430	9.62	2.02476
yHRWh121	Parent Saccharomyces uvarum						11.5				14462	14	2.35576
yHRWh123	Parent Saccharomyces mikatae						11.45				13479	11.4	2.19563
yHRWh126	Parent Saccharomyces kudriavzevii						11.2				13339	1	2.17283
yHRWh129	Parent Saccharomyces paradoxus						11.74				13304	4.27	2.16713
yHRWh131	Parent Saccharomyces kudriavzevii						11.2				15453	3.31	2.51719
yHRW134	Parent Saccharomyces cerevisiae	70	45.7682	21.28	MaSuRCA	629	11.3605	12.07	2.03	24.3873	16798	10.5	2.73628	1	0	0	1
yHRWh4	2 species hybrid	74	61.9548	28.26	SOAPdenovo	9939	21.7858	21.8316	3.96875	48.2992	32490	4.84	5.29239	1	0	0	1
yHRWh7	2 species hybrid	78	60.5277	26.15	SPAdes	8683	22.1187	21.5162	3.96875	48.2992	27767	6.73	4.52305	1	0	0	1
yHRWh8	2 species hybrid				SPAdes	4765	22.5837	21.5577	4	48.4577	28216	8.32	4.59619	0	0	0	0
yHRWh10	2 species hybrid				SPAdes	3791	22.8603	21.7818	3.96875	48.2992	23917	7.41	3.89591	0	0	0	0
yHRWh13	2 species hybrid				SPAdes	4259	22.8304	21.8897	4	48.4577	27337	15.5	4.45301	0	0	0	0
yHRWh18	2 species hybrid				SPAdes	5515	22.6353	21.7652	4	48.4577	27857	8.77	4.53771	0	0	0	0
yHRWh19	2 species hybrid				SPAdes	5312	22.4982	21.6905	3.90625	47.9823	27029	5.4	4.40283	0	0	0	0
yHRWh22	4 species hybrid	46	79.1181	25.16	SPAdes	21529	30.4824	40.9322	5.9375	72.1057	39498	19.1	6.43395	1	1	32	34
yHRWh24	4 species hybrid	48	76.1423	28.5	SPAdes	16597	30.9464	33.3866	4.53125	54.1761	33141	9.56	5.39844	1	0	55	56
yHRWh36	6 species hybrid	36	106.48	48.58	MaSuRCA	17862	52.1813	49.283	6.5	79.6093	47934	4.84	7.80811	1	0	33	34
yHRWh39	6 species hybrid	76	67.0051	26.14	SPAdes	19812	37.7247	41.0484	5.4375	66.5227	34380	21.8	5.60026	1	1	74	76
yHRWh42	3 species hybrid				SPAdes	20136	27.832	32.4818	5.84375	71.6375	38330	11.5	6.24369	0	0	2	2
yHRWh51	3 species hybrid				SPAdes	17118	30.0432	32.1913	5.40625	66.9327	40518	6.65	6.6001	0	0	9	9
yHRWh56	6 species hybrid	77	78.6574	20.15	SPAdes	22731	44.0572	46.5686	5.78125	70.7984	34653	11.1	5.64	0	0	87	87
yHRWh82	Evolved 6 species hybrid				SPAdes	15563	33.814	36.5991	4.875	53.9848				1	7	18	26
yHRWh83	Evolved 6 species hybrid				SPAdes	16588	31.789	37.4126	4.9375	55.4687				1	6	16	23
yHRWh84	Evolved 6 species hybrid				SPAdes	18075	29.2285	36.873	5	57.8257				1	5	14	20
yHRWh85	Evolved 6 species hybrid				SPAdes	17710	35.4621	35.7939	4.46875	54.2336				1	3	24	28
yHRWh86	Evolved 6 species hybrid				SPAdes	21718	31.171	37.0059	4.46875	54.0039				1	3	24	28
yHRWh87	Evolved 6 species hybrid				SPAdes	23257	35.5407	40.899	4.71875	56.3498				1	3	18	22
yHRWh88	Evolved 6 species hybrid				SPAdes	15273	31.4284	38.2095	5.43	61.8335				0	5	7	12
yHRWh88-2	Colony from evolved yHRWh88				SPAdes	4960	25.6545	25.4675	4.5
yHRWh88-3	Colony from evolved yHRWh88				SPAdes	15374	31.6757	35.4204	4.875
yHRWh88-4	Colony from evolved yHRWh88				SPAdes	14165	26.4443	34.9223	4.6875
yHRWh88-5	Colony from evolved yHRWh88				SPAdes	16756	32.7615	35.6528	4.75
yHRWh88-6	Colony from evolved yHRWh88				SPAdes	16051	30.9061	34.9223	4.5625
yHRWh88-7	Colony from evolved yHRWh88				SPAdes	17442	31.7717	35.1962	4.5625
yHRWh89	Evolved 6 species hybrid				SPAdes	4888	26.7218	25.924	4.75	54.7518				2	14	29	45
yHRWh90	Evolved 6 species hybrid				MaSuRCA	2156	24.2598	23.3756	4.375	52.8541				1	14	35	50
yHRWh91	Evolved 6 species hybrid				SPAdes	20304	38.4328	40.3346	4.90625	60.2645				0	3	17	20
yHRWh92	Evolved 6 species hybrid				SPAdes	13575	33.8694	34.2748	3.71875	44.3585				0	1	34	35
yHRWh93	Evolved 6 species hybrid				SPAdes	19700	39.9716	44.9831	5.34375	65.4542				0	2	9	11
1average number of visual quantification of number of chromosomes in sppIDer plots
2Total length calculated by multiplying the number of chromosome copies and chromosome length
SD = standard deviation
CV = Coefficient of variation (SD/mean)
