## Supplementary Table 3 for "Synthetic hybrids of six yeast species"

### Sheet: sheet 1
Supplementary table 3. Frequency of successful crosses
Parent A	Parent B	Cross	Number of species	Target.ploidy	Replicates	Frequency mean (Fig. 3A)	Frequency SD
yHRW131	yHRW123	Scer x Smik	2 species	4	2	5.395e-05	5.77706e-05
yHRW112	yHRW129	Sarb x Spar	2 species	4	2	5.67e-06	1.92333e-06
yHRW112	yHRW134	Scer x Sarb	2 species	4	2	1.36e-05	5.65685e-07
yHRW114	yHRW134	Suva x Scer	2 species	4	2	3.84e-05	1.55563e-05
yHRW121	yHRW123	Suva x Smik	2 species	4	2	7.23e-05	3.39411e-06
yHRW123	yHRW131	Smik x Skud	2 species	4	2	0.00010895	1.98697e-05
yHRW126	yHRW129	Skud x Spar	2 species	4	2	2.26e-05	7.07107e-07
yHRW131	yHRW129	Scer x Spar	2 species	4	2	1.98e-05	2.40416e-05
yHRWh4	yHRW114	Smik x Skud x Suva	3 species	6	2	1.286e-06	7.69332e-07
yHRWh8	yHRW134	Sarb x Spar x Scer	3 species	6	2	8.725e-06	5.90434e-06
yHRWh13	yHRWh19	Scer x Sarb x Smik x Suva	4 species	8	2	9.205e-09	3.95273e-09
yHRWh4	yHRWh10	Scer x Suva x Smik x Skud	4 species	8	2	1.3605e-08	1.45593e-08
yHRWh42	yHWRh51	Scer x Sarb x Smik x Suva x Skud x Spar	6 species	12	2	5.7e-09	8.06102e-09
yHRWh18	yHRWh22	Scer x Sarb x Smik x Suva x Skud x Spar	6 species	12	2	7.3e-09	1.03238e-08
yHRWh7	yHRWh24	Scer x Suva x Smik x Skud x Sarb x Spar	6 species	12	2	1.065e-08	1.50614e-08
Sarb: S. arboricola; Scer: S. cerevisiae; Skud: S. kudriavzevii; Smik: S. mikatae; Spar: S. paradoxus; Suva: S. uvarum
