## Supplementary Table 4 for "Synthetic hybrids of six yeast species"

### Sheet: Table SXXX Kinetics GrvsNumberS
Supplementary table 4. Kinetic parameters for parental strains and generated synthetic hybrids
strain	Hybrid	media	replicates	spec.growth.median (Figure 3C,D)	spec.growth.sd	ODmax.median	ODmax.sd	AUC.median	AUC.sd	lag.time.median	lag.time.sd
yHRW112	Parent S. arboricola	YPD	6	0.170394	0.0164108	0.927393	0.423558	67.65	24.8827	9.1984	2.50809
yHRW114	Parent S. uvarum	YPD	6	0.209922	0.0174177	1.02645	0.461137	76.7	29.2892	9.6166	1.53023
yHRW121	Parent S. uvarum	YPD	6	0.211665	0.0205865	0.99939	0.404758	76.75	25.1966	8.36786	0.66532
yHRW123	Parent S. mikatae	YPD	6	0.222572	0.0361883	1.01273	0.431929	74	24.4096	10.5807	0.922904
yHRW129	Parent S. paradoxus	YPD	6	0.219252	0.0191957	0.890289	0.305585	66.9	18.565	8.41475	1.21856
yHRW131	Parent S. kudriavzevii	YPD	6	0.213451	0.0241157	1.07731	0.422843	75.55	24.4679	14.4937	1.98803
yHRW134	Parent S. cerevisiae	YPD	6	0.25551	0.0892934	1.14206	0.467975	83.3	27.2386	7.59511	5.7082
yHRWh10	2 species hybrid	YPD	6	0.196259	0.0248646	0.921919	0.314757	67.55	17.2496	11.5254	0.469348
yHRWh13	2 species hybrid	YPD	6	0.196166	0.0292894	0.906781	0.335719	67.1	18.3218	9.49015	0.999101
yHRWh18	2 species hybrid	YPD	6	0.214936	0.0219111	0.900176	0.326326	64.3	16.3924	11.9156	2.60717
yHRWh19	2 species hybrid	YPD	6	0.232674	0.0248726	0.99857	0.366645	74.9	21.2897	7.99414	0.973064
yHRWh22	4 species hybrid	YPD	6	0.163835	0.0172667	0.953877	0.293006	68.6	14.0806	10.3369	2.32597
yHRWh24	6 species hybrid	YPD	6	0.131878	0.0137909	0.985288	0.31334	60.4	13.7454	21.0262	1.336
yHRWh36	6 species hybrid	YPD	3	0.112959	0.027262	1.28114	0.1168	73.8	7.50355	16.3742	4.4333
yHRWh39	6 species hybrid	YPD	6	0.16761	0.0147991	1.00731	0.348477	68.45	13.871	11.9555	3.49723
yHRWh4	2 species hybrid	YPD	6	0.210057	0.0201485	1.00406	0.420538	69.15	25.3611	15.0471	2.05835
yHRWh42	3 species hybrid	YPD	6	0.188611	0.0210733	0.859542	0.269876	65.1	14.8964	7.5241	1.2069
yHRWh51	3 species hybrid	YPD	6	0.159205	0.0120002	0.949467	0.315052	64.85	14.8777	13.3604	1.39043
yHRWh56	6 species hybrid	YPD	3	0.139568	0.0110839	1.25377	0.165683	79.5	11.7074	15.1594	2.43436
yHRWh7	2 species hybrid	YPD	6	0.188125	0.012478	1.11257	0.269354	79.2	14.7079	8.89667	1.88984
yHRWh8	2 species hybrid	YPD	6	0.201388	0.0219429	0.912927	0.275304	68.55	16.3253	10.8698	2.33232
spec.growth.median = median (n=replicates) of the maximum exponential growth rates achieved by the sample in independent cultures
spec.growth.sd = standard deviation (n=replicates) of the maximum exponential growth rates achieved by the sample in independent cultures
ODmax.median = median (n=replicates) of the estimated growth plateaus achieved by the sample in independent cultures
ODmax.sd = standard deviation (n=replicates) of the estimated growth plateaus achieved by the sample in independent cultures
AUC.median = median (n=replicates) of the area under the curve achieved by the sample in independent cultures
AUC.sd = standard deviation (n=replicates) of the area under the curve achieved by the sample in independent cultures
lag.time.median = median (n=replicates) of the time period prior to observable growth from independent experiments
lag.time.sd = standard deviation (n=replicates) of the time period prior to observable growth from independent experiments
