## Supplementary Table 5 for "Synthetic hybrids of six yeast species"

### Sheet: Kinetics
Supplementary table 5. Kinetic parameter information for reference strain ancestor and evolved synthetic hybrids after colony selection in YPX plates.
Strain	Species	Evolved in	spec.growth.median (Figure 5A, Supplementary Fig. 8)	spec.growth.sd	ODmax.median	ODmax.sd
yHRW135	S. cerevisiae	Not evolved	0.0701294	0.0123243	3.10235	1.05306
yHRWh39	S. cerevisiae x S. kudriavzevii x S. mikatae x S. uvarum x S. arboricola x S. paradoxus	Not evolved	0.0542852	0.0125239	1.20393	0.281873
yHRWh56	S. cerevisiae x S. kudriavzevii x S. mikatae x S. uvarum x S. arboricola x S. paradoxus	Not evolved	0.0658563	0.0155895	1.23426	0.126881
yHRWh82	S. cerevisiae x S. kudriavzevii x S. mikatae x S. uvarum x S. arboricola x S. paradoxus	YPD	0.074677	0.0112686	1.38325	0.147693
yHRWh83	S. cerevisiae x S. kudriavzevii x S. mikatae x S. uvarum x S. arboricola x S. paradoxus	YPD	0.0807294	0.0162119	1.48385	0.154348
yHRWh84	S. cerevisiae x S. kudriavzevii x S. mikatae x S. uvarum x S. arboricola x S. paradoxus	YPD	0.0706971	0.0207182	1.88806	0.215908
yHRWh85	S. cerevisiae x S. kudriavzevii x S. mikatae x S. uvarum x S. arboricola x S. paradoxus	YPD	0.084411	0.010153	1.29926	0.186482
yHRWh86	S. cerevisiae x S. kudriavzevii x S. mikatae x S. uvarum x S. arboricola x S. paradoxus	YPD	0.0946476	0.0120923	1.51192	0.201979
yHRWh87	S. cerevisiae x S. kudriavzevii x S. mikatae x S. uvarum x S. arboricola x S. paradoxus	YPD	0.0857359	0.014641	1.42723	0.18142
yHRWh88	S. cerevisiae x S. kudriavzevii x S. mikatae x S. uvarum x S. arboricola x S. paradoxus	YPX	0.0619365	0.00956693	1.43491	1.19081
yHRWh89	S. cerevisiae x S. kudriavzevii x S. mikatae x S. uvarum x S. arboricola x S. paradoxus	YPX	0.0754628	0.00770879	1.54292	0.090596
yHRWh90	S. cerevisiae x S. kudriavzevii x S. mikatae x S. uvarum x S. arboricola x S. paradoxus	YPX	0.086927	0.0179191	1.54381	0.163524
yHRWh91	S. cerevisiae x S. kudriavzevii x S. mikatae x S. uvarum x S. arboricola x S. paradoxus	YPX	0.0789569	0.0110759	1.55613	0.0182386
yHRWh92	S. cerevisiae x S. kudriavzevii x S. mikatae x S. uvarum x S. arboricola x S. paradoxus	YPX	0.0734329	0.0124229	1.74128	0.234374
yHRWh93	S. cerevisiae x S. kudriavzevii x S. mikatae x S. uvarum x S. arboricola x S. paradoxus	YPX	0.0771563	0.0160909	1.35004	0.205024
spec.growth.median = median (n=6) of the maximum exponential growth rates achieved by the sample in independent cultures
spec.growth.sd = standard deviation (n=6) of the maximum exponential growth rates achieved by the sample in independent cultures
ODmax.median = median (n=6) of the estimated growth plateaus achieved by the sample in independent cultures
ODmax.sd = standard deviation (n=6) of the estimated growth plateaus achieved by the sample in independent cultures
