## Supplementary Table 6 for "Synthetic hybrids of six yeast species"

### Sheet: Kinetics
Supplementary table 6. Kinetic parameter information for reference strain and synthetic hybrids.
Strain	Species	Pre-culture	Medium of kinetic measurement	Evolved culture	mtDNA inheritance	spec.growth.median	spec.growth.sd	spec.growth.norm.median	spec.growth.perc	ODmax.median	ODmax.sd	ODmax.norm.median	ODmax.perc	AUC.median	AUC.sd	AUC.norm.median (Supplementary Fig. 6)	AUC.perc
yHRW39	S. cerevisiae x S. kudriavzevii x S. mikatae x S. uvarum x S. arboricola x S. paradoxus	YPD	YPD	1	S. cerevisiae	0.161555	0.0130042	-1.47897	-64.1256	1.19684	0.161079	-0.356767	-21.9087	28.3	5.27352	-0.579856	-33.0969
yHRW39	S. cerevisiae x S. kudriavzevii x S. mikatae x S. uvarum x S. arboricola x S. paradoxus	YPX	YPD	1	S. cerevisiae	0.177135	0.00715095	-1.34615	-60.6659	1.60351	0.170161	0.0652307	4.62522	43.6	7.32757	0.0436705	3.07329
yHRW39	S. cerevisiae x S. kudriavzevii x S. mikatae x S. uvarum x S. arboricola x S. paradoxus	YPD	YPD	1	S. cerevisiae	0.181001	0.00409032	-1.315	-59.8075	1.24056	0.182816	-0.30501	-19.0563	28.1	5.92537	-0.590088	-33.5697
yHRW39	S. cerevisiae x S. kudriavzevii x S. mikatae x S. uvarum x S. arboricola x S. paradoxus	YPX	YPD	1	S. cerevisiae	0.163857	0.00655478	-1.45856	-63.6145	1.48318	0.186081	-0.047307	-3.2259	39.7	4.26732	-0.0915187	-6.14657
yHRW39	S. cerevisiae x S. kudriavzevii x S. mikatae x S. uvarum x S. arboricola x S. paradoxus	YPD	YPD	2	S. cerevisiae	0.165314	0.0184455	-1.44579	-63.2909	1.31669	0.119211	-0.219082	-14.0888	32.5	5.0362	-0.380218	-23.1678
yHRW39	S. cerevisiae x S. kudriavzevii x S. mikatae x S. uvarum x S. arboricola x S. paradoxus	YPX	YPD	2	S. cerevisiae	0.178657	0.00737996	-1.33381	-60.3281	1.63085	0.0520646	0.0896207	6.40904	48.1	2.04042	0.185379	13.7116
yHRW56	S. cerevisiae x S. kudriavzevii x S. mikatae x S. uvarum x S. arboricola x S. paradoxus	YPD	YPD	2	S. cerevisiae	0.182323	0.00805616	-1.3045	-59.5139	1.21971	0.162233	-0.329462	-20.4167	29.9	5.89604	-0.500512	-29.3144
yHRW56	S. cerevisiae x S. kudriavzevii x S. mikatae x S. uvarum x S. arboricola x S. paradoxus	YPX	YPD	2	S. cerevisiae	0.176487	0.00515727	-1.35143	-60.8098	1.51147	0.0454121	-0.0200451	-1.37981	43.9	1.80093	0.0535633	3.78251
yHRW56	S. cerevisiae x S. kudriavzevii x S. mikatae x S. uvarum x S. arboricola x S. paradoxus	YPD	YPD	3	S. cerevisiae	0.189733	0.0190465	-1.24703	-57.8685	1.40942	0.130206	-0.120902	-8.03872	35.2	4.19404	-0.265082	-16.7849
yHRW56	S. cerevisiae x S. kudriavzevii x S. mikatae x S. uvarum x S. arboricola x S. paradoxus	YPX	YPD	3	S. cerevisiae	0.173339	0.0131186	-1.37741	-61.509	1.47842	0.127244	-0.0519442	-3.53645	45.8	4.61772	0.11469	8.27423
yHRW56	S. cerevisiae x S. kudriavzevii x S. mikatae x S. uvarum x S. arboricola x S. paradoxus	YPD	YPD	3	S. cerevisiae	0.179628	0.00315812	-1.32599	-60.1123	1.32367	0.146037	-0.211454	-13.6333	32.2	4.63069	-0.393597	-23.8771
yHRW56	S. cerevisiae x S. kudriavzevii x S. mikatae x S. uvarum x S. arboricola x S. paradoxus	YPX	YPD	3	S. cerevisiae	0.170259	0.00651419	-1.40327	-62.1928	1.58738	0.0467638	0.0506453	3.57281	46.6	1.81475	0.139672	10.1655
yHRW135	S. cerevisiae	YPD	YPD		S. cerevisiae	0.450335	0.168303	0	0	1.53262	0.347949	0	0	42.3	12.5301	0	0
yHRW135	S. cerevisiae	YPX	YPD		S. cerevisiae	0.205513	0.0071461	-1.13177	-54.3644	1.69409	0.163823	0.144506	10.5352	50.4	6.04842	0.252766	19.1489
yHRW39	S. cerevisiae x S. kudriavzevii x S. mikatae x S. uvarum x S. arboricola x S. paradoxus	YPD	YPX	1	S. cerevisiae	0.0774841	0.01442	0.473341	38.8321	0.321755	0.0287083	0.669377	59.0386	7.36	1.5627	0.280388	21.4521
yHRW39	S. cerevisiae x S. kudriavzevii x S. mikatae x S. uvarum x S. arboricola x S. paradoxus	YPX	YPX	1	S. cerevisiae	0.0692021	0.0248039	0.310257	23.9928	0.246108	0.127505	0.282707	21.6476	6.66	4.55167	0.136204	9.90099
yHRW39	S. cerevisiae x S. kudriavzevii x S. mikatae x S. uvarum x S. arboricola x S. paradoxus	YPD	YPX	1	S. cerevisiae	0.0598764	0.00338882	0.10143	7.28364	0.137226	0.0250712	-0.560029	-32.1711	3.9	0.578619	-0.635844	-35.6436
yHRW39	S. cerevisiae x S. kudriavzevii x S. mikatae x S. uvarum x S. arboricola x S. paradoxus	YPX	YPX	1	S. cerevisiae	0.0738562	0.0174625	0.404161	32.332	0.295404	0.111246	0.546101	46.0134	9.14	3.4405	0.592876	50.8251
yHRW39	S. cerevisiae x S. kudriavzevii x S. mikatae x S. uvarum x S. arboricola x S. paradoxus	YPD	YPX	2	S. cerevisiae	0.0353898	0.00619827	-0.657225	-36.5903	0.133251	0.021395	-0.602443	-34.1362	2.9	0.480451	-1.06326	-52.1452
yHRW39	S. cerevisiae x S. kudriavzevii x S. mikatae x S. uvarum x S. arboricola x S. paradoxus	YPX	YPX	2	S. cerevisiae	0.0524911	0.00721954	-0.0884858	-5.94906	0.221746	0.0337989	0.132323	9.60574	6.01	0.503322	-0.0119528	-0.825083
yHRW56	S. cerevisiae x S. kudriavzevii x S. mikatae x S. uvarum x S. arboricola x S. paradoxus	YPD	YPX	2	S. cerevisiae	0.0371761	0.00850456	-0.586184	-33.3898	0.108667	0.0232097	-0.896669	-46.2875	2.33	0.818719	-1.37899	-61.5512
yHRW56	S. cerevisiae x S. kudriavzevii x S. mikatae x S. uvarum x S. arboricola x S. paradoxus	YPX	YPX	2	S. cerevisiae	0.0455712	0.0136214	-0.292437	-18.3478	0.232306	0.0792858	0.199439	14.8251	6.29	2.56028	0.0537422	3.79538
yHRW56	S. cerevisiae x S. kudriavzevii x S. mikatae x S. uvarum x S. arboricola x S. paradoxus	YPD	YPX	3	S. cerevisiae	0.0420536	0.00845668	-0.40833	-24.6505	0.13309	0.0241842	-0.604185	-34.2157	2.3	0.765005	-1.39768	-62.0462
yHRW56	S. cerevisiae x S. kudriavzevii x S. mikatae x S. uvarum x S. arboricola x S. paradoxus	YPX	YPX	3	S. cerevisiae	0.0605877	0.010332	0.118467	8.55808	0.268185	0.0591463	0.406642	32.5597	7.22	1.82308	0.252681	19.1419
yHRW56	S. cerevisiae x S. kudriavzevii x S. mikatae x S. uvarum x S. arboricola x S. paradoxus	YPD	YPX	3	S. cerevisiae	0.0355078	0.00341179	-0.652421	-36.3788	0.116932	0.00974124	-0.790911	-42.2021	2.07	0.131149	-1.54969	-65.8416
yHRW56	S. cerevisiae x S. kudriavzevii x S. mikatae x S. uvarum x S. arboricola x S. paradoxus	YPX	YPX	3	S. cerevisiae	0.0956129	0.0178816	0.776648	71.3145	0.226059	0.0110692	0.160116	11.7377	8.19	0.526245	0.434546	35.1485
yHRW135	S. cerevisiae	YPD	YPX		S. cerevisiae	0.0333517	0.00936508	-0.742797	-40.242	0.139631	0.00339805	-0.534963	-30.9823	2.55	0.260576	-1.24882	-57.9208
yHRW135	S. cerevisiae	YPX	YPX		S. cerevisiae	0.0558113	0.0378601	0	0	0.202313	0.113057	0	0	6.06	4.11964	0	0
spec.growth.median = median (n=3) of the maximum exponential growth rates achieved by the sample in independent cultures
spec.growth.sd = standard deviation (n=3) of the maximum exponential growth rates achieved by the sample in independent cultures
spec.growth.norm.median = median (n=3) of the maximum exponential growth rates achieved by the sample in independent cultures, normalized by dividing by the maximum exponential growth rate of the reference strain pre-culture in the same medium (Pre-culture column) of the growth test medium (Medium of kinetic measurement coumn)
spec.growth.perc = percentage difference of the maximum exponential growth rates achieved by the sample in independent cultures (n=3) compared to the reference strain pre-culture in the same medium (Pre-culture column) of the growth test medium (Medium of kinetic measurement coumn)
ODmax.median = median (n=3) of the estimated growth plateaus achieved by the sample in independent cultures
ODmax.sd = standard deviation (n=3) of the estimated growth plateaus achieved by the sample in independent cultures
ODmax.norm.median = median (n=3) of the estimated growth plateaus achieved by the sample in independent cultures, normalized by dividing by the estimated growth plateau of the reference included in the same experiment (plate run)
ODmax.perc = percentage difference of the estimated growth plateaus achieved by the sample in independent cultures (n=3) compared to the reference strain pre-culture in the same medium (Pre-culture column) of the growth test medium (Medium of kinetic measurement coumn)
AUC.median = median (n=3) of the area under the curve achieved by the sample in independent cultures
AUC.sd = standard deviation (n=3) of the area under the curve achieved by the sample in independent cultures
AUC.norm.median = median (n=3) of the area under the curve achieved by the sample in independent cultures, normalized by dividing by the area under the curve of the reference included in the same experiment (plate run)
AUC.perc = percentage difference of the area under the curve achieved by the sample in independent cultures (n=3) compared to the reference strain pre-culture in the same medium (Pre-culture column) of the growth test medium (Medium of kinetic measurement coumn)
