## Supplementary Table 7 for "Synthetic hybrids of six yeast species"

### Sheet: Coverage
Supplementary table 7. Coverage calculation for chromosome IV and xylose cassette
Strain	Mean chr IV	Median chr IV (Supplementary Fig. 7)	SD chr IV	XYL Cassette (XYL CDS) (Supplementary Fig. 7)	p-value	Ratio	Log2 Ratio
yHRW134	17.9247	18.0738	4.12763	25	0.1018	1.39473	0.479983
yHRWh4	0.0271067	0	0.141275	0	N.A.	No Chr	No Chr
yHRWh7	0.0306772	0	0.28092	0	N.A.	No Chr	No Chr
yHRWh8	0.0340474	0	0.291906	0	N.A.	No Chr	No Chr
yHRWh10	10.9291	11.3162	2.42375	14	0.1036	1.28098	0.357246
yHRWh13	0.0325604	0	0.225453	0	N.A.	No Chr	No Chr
yHRWh18	0.0236534	0	0.222594	0	N.A.	No Chr	No Chr
yHRWh19	9.97794	10.246	2.22101	11	0.4046	1.10243	0.14069
yHRWh22	7.04037	7.23004	1.62408	8	0.3711	1.1363	0.18435
yHRWh24	0.111223	0	0.731364	0	N.A.	No Chr	No Chr
yHRWh36	0.269048	0	1.58065	0	N.A.	No Chr	No Chr
yHRWh39	21.5943	22.4204	5.04616	25	0.1861	1.15771	0.211278
yHRWh42	7.93678	8.26868	1.75628	9	0.2851	1.13396	0.181372
yHRWh51	0.0332224	0	0.228523	0	N.A.	No Chr	No Chr
yHRWh56	10.5095	10.7731	2.5544	10	0.3997	0.951519	-0.0716951
yHRWh82	12.3096	10.537	6.68547	21	0.1776	1.70598	0.770604
yHRWh83	10.0725	9.35017	4.06948	18	0.1345	1.78704	0.837573
yHRWh84	11.7432	11.5845	3.66106	13	0.4046	1.10703	0.146691
yHRWh85	8.57105	8.68312	2.01162	11	0.1391	1.28339	0.359959
yHRWh86	5.64077	5.36011	1.91112	9	0.151177	1.59553	0.674032
yHRWh87	5.84929	5.71793	1.78533	7	0.273481	1.19673	0.259092
yHRWh88	9.31267	8.01454	5.27992	23	0.146268	2.46975	1.30437
yHRWh88-2	12.2591	12.1839	3.57066	17	0.13453	1.38673	0.471687
yHRWh88-3	10.2798	8.67126	5.97998	22	0.130045	2.14013	1.0977
yHRWh88-4	7.12972	6.41163	3.71384	14	0.141481	1.96361	0.973509
yHRWh88-5	9.88203	9.0556	4.57975	17	0.153676	1.72029	0.782655
yHRWh88-6	9.77575	9.26396	3.71024	15	0.158771	1.53441	0.617684
yHRWh88-7	9.81313	9.35884	3.71363	14	0.113256	1.42666	0.512641
yHRWh89	13.5319	13.9204	3.36257	15	0.439978	1.10849	0.148602
yHRWh90	20.2833	21.2043	4.76902	23	0.262175	1.13394	0.181338
yHRWh91	8.16417	8.40589	1.92141	7	0.161369	0.857405	-0.221952
yHRWh92	11.2183	11.5112	2.6257	12	0.550031	1.06968	0.0971748
yHRWh93	9.62756	9.81268	2.26015	9	0.317747	0.934817	-0.0972446
No Chr: chromosome IV was missing
