## Supplementary Table 8 for "Synthetic hybrids of six yeast species"

### Sheet: Sheet1
Supplementary table 8. Plasmid description
Plasmid ID	Descended from	Modification	Drug Marker	GenBank	Addgene deposit code	Reference
pHCT2	pBM5155	+Scer-HO	natMX	KT725395	77444	Alexander et al 2016
pHMK34	pHCT2	natΔ::hyg	hphMX	KT781077	77444	Alexander et al 2016
pHRW32	pHMK34	hygΔ::zeo	ble		77444	This study
pHRW40	pHMK34	hygΔ::kan	nptII (G418)		77444	This study
Alexander, W. G., et al., "Efficient engineering of marker-free synthetic allotetraploids of Saccharomyces," Fungal Genet Biol 89, 10-17 (2016).
