## Supplementary Table 9 for "Synthetic hybrids of six yeast species"

### Sheet: Sheet1
Supplementary table 9. PCR primers used for confirming mating-type switch and hybridization.
Primer collection name	Primer name	Species target	Target gene	Strand	Sequence (5'-3')	Annealing T °C	Reference paper
oHRW247	MAT common	All Saccharomyces species	MAT	Reverse	GAACCGCATGGGCAGTTTACCTTT	48.1	Alexander et al 2016
oHRW248	Mata	All Saccharomyces species	MAT	Forward	CTCCACTTCAAGTAAGAGTTTGGGT	50.1	Alexander et al 2016
oHRW249	Matalpha	All Saccharomyces species	MAT	Forward	TTACTCACAGTTTGGCTCCGGTGT	52.3	Alexander et al 2016
oHDP022	BRE5_5.1	Scer, Sarb, Skud, Smik, Spar	BRE5	Forward	TGATTATAGCCACGGGTGARATGTTYTGG	55.5	Alexander et al 2016
oHDP023	BRE5_5.2	Scer, Suva, Seub, Spar	BRE5	Forward	TGATTATAGCCACKGGTGARATGTTTTGG	55.5	Alexander et al 2016
oHDP024	BRE5_3.2	All Saccharomyces species	BRE5	Reverse	TTCAKTCATCAAYTTTGAGGCCCATGTCAT	55.5	Alexander et al 2016
oHDP025	GAL4_5.2	All Saccharomyces species	GAL4	Forward	TGYGCCAAGTGTCTGAAGAAYAACTGGGA	55.5	This study
oHDP026	GAL4_3.2	All Saccharomyces species	GAL4	Reverse	GCGATTTCAATCTGRTTATTRTACARCATCAT	55.5	This study
oHDP027	GSY1_5.2	All Saccharomyces species	GSY1	Forward	ATTGGSAAAAGAATATTCGAGCATRCRATGAG	55.5	This study
oHDP028	GSY1_3.2	All Saccharomyces species	GSY1	Reverse	AATTTCTTACCACCGGCAAGRGTATYCATATT	55.5	This study
oHDP029	KEL2_5.2	All Saccharomyces species	KEL2	Forward	TATCTTTTCAATATYAATTCTTATAARTGGAC	55.5	This study
oHDP030	KEL2_3	All Saccharomyces species	KEL2	Reverse	GCAGTTTCAAGTTCYTTYTGYTG	55.5	Peris et al 2012
oHDP031	PPR1_5.2	All Saccharomyces species	PPR1	Forward	CRGGTGTTTGGTATACYATGGG	55.5	This study
oHDP032	PPR1_3	All Saccharomyces species	PPR1	Reverse	TAAAGATAAGTCATACCTGTCATRAACAT	55.5	Peris et al 2012
Sarb, S. arboricola; Scer, Saccharomyces cerevisiae; Seub, S. eubayanus; Skud, S. kudriavzevii; Smik, S. mikatae; Spar, S. paradoxus; Suva, S. uvarum
Alexander, W. G., et al., "Efficient engineering of marker-free synthetic allotetraploids of Saccharomyces," Fungal Genet Biol 89, 10-17 (2016).
Peris, D., et al., "The molecular characterization of new types of S. cerevisiae x S. kudriavzevii hybrid yeasts unveils a high genetic diversity," Yeast 29, 81-91 (2012).
