## Supplementary Table 10 for "Synthetic hybrids of six yeast species"

### Sheet: Hoja1
Supplementary table 9. PCR-RFLP expected Saccharomyces bands
	Species (Strain)	S. cerevisae (GLBRCY73) Biofuel	S. paradoxus (CECT1939T/CBS432) EU	S. mikatae (IFO1815) Asia A	S. kudriavzevii (ZP591) EU	S. arboricola (CBS10644) Asia A	S. uvarum (CBS7001) HOL-EU
Gene	Restriction enzyme
GSY1	PCR SIZE	767	767	767	767	767	767
YFR015C	EcoRI	496+275	496+275	767	767	767	767
Chr VI	HaeIII	638+82+47	720+47	767	661+106	767	515+226+26
	MspI (HpaII)	597+159+15	430+339	754+15	326+270+162+15	381+339+51	381+326+51+15
KEL2	PCR SIZE	1202	1196	1220	1214	1223	1241
YGR238C	HinfI	742+246+136+87	742+457	742+381+103	594+454+172	742+484	742+502
Chr VII	HaeIII	1007+121+50+17+7	694+307+121+50+17+7	1025+121+74	822+226+92+74	466+365+197+92+74+29	681+365+121+74
	MspI (HpaII)	781+229+196	559+222+169+168+86	724+496	657+336+225	996+229	898+345
PPR1	PCR SIZE	706	706	706	706	706	706
YLR014C	HaeIII	397+309	706	706	541+165 (observed 600)	397+277+32	309+267+90+40
	HinfI	378+225+109	297+225+131+62	297+225+131+62	425+225+62	244+136+124+110+104	377+124+104+62+51
Chr XII	XbaI	706	706	706	706	706	461+249
	ScrFI	227+200+164+115	211+200+118+115+46+16	364+342	364+209+133	342+274+90	364+342
	TaqI	235+184+166+127	184+166+129+112+108+17	166+126+112+108+91+60+40+17	360+184+166	251+166+126+91+60+22	259+184+142+71+58
BRE5	PCR SIZE	782	782	782	785	794	779
YNR051C	HaeIII	279+270+204+20+9	762+20	782	438+327+20	370+240+170+14	471+288+20
Chr XIV	HinfI	289+228+99+66+50+42+8	290+231+102+69+63+22+20	231++156+141+138+51+41+30+12	171+165+138+114+72+69+42+20+12	228+153+129+93+55+50+44+42	335+301+143
	MspI (HpaII)	388+195+88+78+41	353+195+164+41+37	314+312+158	724+50+15	383+365+50	779
GAL4	PCR SIZE	725	740	740	740	749	737
YPL248C	ScrFI		749	740	409+183+79+69	670+79	405+184+79+69
Chr XVI	TaqI	207+203+181+140	222+214+166+140+6	396+166+94+46+31+13	436+105+90+70+47	445+166+142	306+295+91+46+7
	XbaI	614+115	629+115	740	740	638+115	737
	MspI (HpaII)	543+184	558+184	558+184	740	749	315+242+184
