## Supplementary Table 11 for "Synthetic hybrids of six yeast species"

### Sheet: Sequencing
Supplementary table 11. Summary of whole genome sequencing statistics.
Strain Name	Species	Read Length	Average Insert Size	Average Coverage	Kit	Bioproject	SRA Accession Number
yHRW134	S. cerevisiae	2x151	251.5	21X	MiSeq Reagent	PRJNA476226	SRR7769313
yHRWh4	S. mikatae x S. kudriavzevii	2x151	250.9	11X	MiSeq Reagent	PRJNA476226	SRR7769312
yHRWh7	S. arboricola x S. paradoxus	2x151	250.6	9X	MiSeq Reagent	PRJNA476226	SRR7769315
yHRWh8	S. arboricola x S. paradoxus	2x151	250.8	13X	MiSeq Reagent	PRJNA476226	SRR7769314
yHRWh10	S. cerevisiae x S. uvarum	2x151	249.8	13X	MiSeq Reagent	PRJNA476226	SRR7769317
yHRWh13	S. mikatae x S. uvarum	2x151	250.9	12X	MiSeq Reagent	PRJNA476226	SRR7769316
yHRWh18	S. kudriavzevii x S. paradoxus	2x151	251.1	12X	MiSeq Reagent	PRJNA476226	SRR7769319
yHRWh19	S. cerevisiae x S arboricola	2x151	250.5	11X	MiSeq Reagent	PRJNA476226	SRR7769318
yHRWh22	S. cerevisiae x S. arboricola x S. mikatae x S. uvarum	2x151	250.2	6X	MiSeq Reagent	PRJNA476226	SRR7769311
yHRWh24	S. cerevisiae x S. kudriavzevii x S. mikatae x S. uvarum	2x151	251.7	7X	MiSeq Reagent	PRJNA476226	SRR7769310
yHRWh36	S. cerevisiae x S. kudriavzevii x S. mikatae x S. uvarum x S. arboricola x S. paradoxus	2x151	248.4	12X	MiSeq Reagent	PRJNA476226	SRR7769323
yHRWh39	S. cerevisiae x S. kudriavzevii x S. mikatae x S. uvarum x S. arboricola x S. paradoxus	2x151	248.2	11X	MiSeq Reagent	PRJNA476226	SRR7769322
yHRWh42	S. cerevisiae x S. arboricola x S. paradoxus	2x151	251.1	8X	MiSeq Reagent	PRJNA476226	SRR7769321
yHRWh51	S. uvarum x S. mikatae x S. kudriavzevii	2x151	248.9	7X	MiSeq Reagent	PRJNA476226	SRR7769320
yHRWh56	S. cerevisiae x S. kudriavzevii x S. mikatae x S. uvarum x S. arboricola x S. paradoxus	2x151	251.3	10X	MiSeq Reagent	PRJNA476226	SRR7769324
yHRWh82	S. cerevisiae x S. kudriavzevii x S. mikatae x S. uvarum x S. arboricola x S. paradoxus	2x151	402.4	7X	MiSeq Reagent	PRJNA476226	SRR10082965
yHRWh83	S. cerevisiae x S. kudriavzevii x S. mikatae x S. uvarum x S. arboricola x S. paradoxus	2x151	374	5X	MiSeq Reagent	PRJNA476226	SRR10082964
yHRWh84	S. cerevisiae x S. kudriavzevii x S. mikatae x S. uvarum x S. arboricola x S. paradoxus	2x151	305	4X	MiSeq Reagent	PRJNA476226	SRR10082955
yHRWh85	S. cerevisiae x S. kudriavzevii x S. mikatae x S. uvarum x S. arboricola x S. paradoxus	2x151	199	6X	MiSeq Reagent	PRJNA476226	SRR10082954
yHRWh86	S. cerevisiae x S. kudriavzevii x S. mikatae x S. uvarum x S. arboricola x S. paradoxus	2x151	219	4X	MiSeq Reagent	PRJNA476226	SRR10082953
yHRWh87	S. cerevisiae x S. kudriavzevii x S. mikatae x S. uvarum x S. arboricola x S. paradoxus	2x151	202	5X	MiSeq Reagent	PRJNA476226	SRR10082952
yHRWh88	S. cerevisiae x S. kudriavzevii x S. mikatae x S. uvarum x S. arboricola x S. paradoxus	2x151	442	5X	MiSeq Reagent	PRJNA476226	SRR10082951
yHRWh89	S. cerevisiae x S. kudriavzevii x S. mikatae x S. uvarum x S. arboricola x S. paradoxus	2x151	275	5X	MiSeq Reagent	PRJNA476226	SRR10082950
yHRWh90	S. cerevisiae x S. kudriavzevii x S. mikatae x S. uvarum x S. arboricola x S. paradoxus	2x151	250	7X	MiSeq Reagent	PRJNA476226	SRR10082949
yHRWh91	S. cerevisiae x S. kudriavzevii x S. mikatae x S. uvarum x S. arboricola x S. paradoxus	2x151	192	6X	MiSeq Reagent	PRJNA476226	SRR10082948
yHRWh92	S. cerevisiae x S. kudriavzevii x S. mikatae x S. uvarum x S. arboricola x S. paradoxus	2x151	195	6X	MiSeq Reagent	PRJNA476226	SRR10082963
yHRWh93	S. cerevisiae x S. kudriavzevii x S. mikatae x S. uvarum x S. arboricola x S. paradoxus	2x151	181.1	7X	MiSeq Reagent	PRJNA476226	SRR10082962
yHRWh94	S. cerevisiae x S. kudriavzevii x S. mikatae x S. uvarum x S. arboricola x S. paradoxus	2x151	271	5X	MiSeq Reagent	PRJNA476226	SRR10082961
yHRWh95	S. cerevisiae x S. kudriavzevii x S. mikatae x S. uvarum x S. arboricola x S. paradoxus	2x151	420	5X	MiSeq Reagent	PRJNA476226	SRR10082960
yHRWh96	S. cerevisiae x S. kudriavzevii x S. mikatae x S. uvarum x S. arboricola x S. paradoxus	2x151	338	4X	MiSeq Reagent	PRJNA476226	SRR10082959
yHRWh97	S. cerevisiae x S. kudriavzevii x S. mikatae x S. uvarum x S. arboricola x S. paradoxus	2x151	483	4X	MiSeq Reagent	PRJNA476226	SRR10082958
yHRWh98	S. cerevisiae x S. kudriavzevii x S. mikatae x S. uvarum x S. arboricola x S. paradoxus	2x151	425	5X	MiSeq Reagent	PRJNA476226	SRR10082957
yHRWh99	S. cerevisiae x S. kudriavzevii x S. mikatae x S. uvarum x S. arboricola x S. paradoxus	2x151	327	4X	MiSeq Reagent	PRJNA476226	SRR10082956
